# Switch from translation initiation to elongation needs Not4 and Not5 collaboration

**DOI:** 10.1101/850859

**Authors:** George E Allen, Olesya O Panasenko, Zoltan Villanyi, Marina Zagatti, Benjamin Weiss, Christine Polte, Zoya Ignatova, Martine A Collart

## Abstract

Not4 and Not5 are crucial components of the Ccr4-Not complex with pivotal functions in mRNA metabolism. Both associate with ribosomes but mechanistic insights on their function remain elusive. Here we determine that Not5 and Not4 synchronously impact translation initiation and Not5 alone alters translation elongation. Deletion of Not5 causes elongation defects in a codon-dependent fashion, increasing and decreasing the ribosome dwelling occupancy at minor and major codons, respectively. This larger difference in codons’ translation velocities alters translation globally and enables kinetically unfavorable processes such as nascent chain deubiquitination to take place. In turn, this leads to abortive translation and favors protein aggregation. These findings highlight the global impact of Not4 and Not5 in controlling the speed of mRNA translation and transition from initiation to elongation.

**Summary:** Not4 and Not5 regulate translation synchronously but distinguishably, facilitating smooth transition from initiation to elongation
