## Supplementary material for "Switch from translation initiation to elongation needs Not4 and Not5 collaboration": Table S2

### Sheet: supplementary
Table S2: Microarray of total and aminoacyl-tRNA abundance of wild type not4D cells and not5D cells. The mean values were used in the heatmaps of Fig. 2A and Fig. S3C.
		not4D				wild-type					not5D				wild-type
		tRNA Abundance		aminoacyl-tRNA		aminoacyl-tRNA					tRNA Abundance		aminoacyl-tRNA		aminoacyl-tRNA
Anticodon	Codon	Mean	SD	Mean, %	SD	Mean, %	SD		Anticodon	Codon	Mean	SD	Mean, %	SD	Mean, %	SD
Arg-ACG	Arg-CGT/A/C	1.54071	0.0113753	49.0847	17.2805	101.12	0.989193		Arg-ACG	Arg-CGT/A/C	1.14902	0.398346	99.3662	14.2996	101.12	0.989193
Arg-CCG	Arg-CGG	1.34924	0.00791623	68.9299	2.72524	76.3157	0.454551		Arg-CCG	Arg-CGG	0.969628	0.0182676	111.522	18.0713	76.3157	0.454551
Arg-CCU	Arg-AGG	1.01555	0.0189317	59.0628	5.94489	96.1713	0.224597		Arg-CCU	Arg-AGG	1.14448	0.154222	136.447	17.9598	96.1713	0.224597
Arg-UCU	Arg-AGA/G	0.973148	0.0695958	53.3842	11.4512	79.8653	0.506641		Arg-UCU	Arg-AGA/G	0.633868	0.0239093	117.108	11.4512	79.8653	0.506641
His-GUG	His-CAC/T	1.26466	0.0696651	78.5907	27.7593	48.2084	11.1413		His-GUG	His-CAC/T	0.821183	0.105035	69.5871	27.7593	48.2084	11.1413
Lys-CUU	Lys-AAG	0.689518	0.120513	94.1708	5.89677	76.4483	5.16434		Lys-CUU	Lys-AAG	0.504732	0.0896514	81.0281	11.2284	76.4483	5.16434
Lys-UUU	Lys-AAA	1.2797	0.0461873	32.6955	9.77316	54.0799	2.93735		Lys-UUU	Lys-AAA	1.05744	0.320902	58.5784	16.2847	54.0799	2.93735
Asp-GUC1	Asp-GAC/T	1.75399	0.0865819	39.2857	15.5303	74.2281	1.9003		Asp-GUC1	Asp-GAC/T	1.17169	0.472136	62.7576	24.7857	74.2281	1.9003
Asp-GUC2	Asp-GAC/T	1.6527	0.0258715	41.9299	15.9523	79.2241	3.63561		Asp-GUC2	Asp-GAC/T	1.22366	0.538192	66.6115	21.218	79.2241	3.63561
Glu-UUC	Glu-GAA/G	1.53363	0.17946	34.381	12.5977	55.3326	1.54976		Glu-UUC	Glu-GAA/G	1.14467	0.441662	51.3774	9.42206	55.3326	1.54976
Asn-GUU	Asn-AAC/T	1.31736	0.0390961	47.6392	6.81482	80.014	2.84149		Asn-GUU	Asn-AAC/T	1.0489	0.223196	111.506	11.873	80.014	2.84149
Cys-GCA	Cys-TGC/T	1.52263	0.280289	58.3118	3.99222	72.3907	4.71781		Cys-GCA	Cys-TGC/T	0.495345	0.125329	102.938	7.89089	72.3907	4.71781
Gln-UUG	Gln-CAA/G	1.04175	0.304851	60.198	3.07712	58.3897	0.292049		Gln-UUG	Gln-CAA/G	0.502564	0.189587	120.648	34.4057	58.3897	0.292049
Ser-AGA	Ser-TCT/C	0.807314	0.172781	43.7153	1.03399	52.9813	5.11808		Ser-AGA	Ser-TCT/C	0.802329	0.0555067	115.153	15.2987	52.9813	5.11808
Ser-U/CGA	Ser-TCA/G	0.951485	0.135913	52.0877	6.49688	70.6659	6.89796		Ser-U/CGA	Ser-TCA/G	1.32767	0.208951	139.168	20.6716	70.6659	6.89796
Ser-GCU	Ser-AGC/T	1.15347	0.238479	50.4231	6.6127	75.5908	0.126854		Ser-GCU	Ser-AGC/T	1.82116	0.326253	88.2369	31.4764	75.5908	0.126854
Thr-AGU	Thr-ACT/C	0.694388	0.0803567	74.0784	25.9302	45.1278	9.32274		Thr-AGU	Thr-ACT/C	0.511333	0.0804355	85.3164	25.9302	45.1278	9.32274
Thr-CGU	Thr-ACG	1.01539	0.0612292	88.7777	33.1431	51.6642	10.7744		Thr-CGU	Thr-ACG	0.924435	0.0797266	68.0862	18.223	51.6642	10.7744
Thr-UGU	Thr-ACA/G	1.0466	0.0327468	85.0242	36.3651	52.3853	9.30422		Thr-UGU	Thr-ACA/G	0.717009	0.200857	50.3089	24.7857	52.3853	9.30422
Ala-AGC	Ala-GCT/C	1.16794	0.0345433	137.181	47.6156	64.0796	17.7303		Ala-AGC	Ala-GCT/C	0.732484	0.154486	51.4592	21.218	64.0796	17.7303
Ala-UGC	Ala-GCA/G	1.17353	0.0639955	91.1839	24.5902	54.9604	1.70871		Ala-UGC	Ala-GCA/G	0.904765	0.0783345	42.4951	24.5902	54.9604	1.70871
Gly-CCC	Gly-GGG	1.25201	0.0428276	101.336	13.6965	61.1768	10.6246		Gly-CCC	Gly-GGG	1.3204	0.352824	111.769	13.6965	61.1768	10.6246
Gly-GCC	Gly-GGC/T	1.10588	0.0726564	96.183	0.245549	71.4767	15.4143		Gly-GCC	Gly-GGC/T	0.96829	0.212051	91.7737	14.6085	71.4767	15.4143
Gly-UCC	Gly-GGA/G	0.956512	0.193005	94.7122	13.3236	65.4935	9.31566		Gly-UCC	Gly-GGA/G	0.715422	0.181053	124.309	12.8682	65.4935	9.31566
Ile-AAU	Ile-ATT/C	1.17383	0.126914	113.62	25.974	71.8683	3.04275		Ile-AAU	Ile-ATT/C	0.69723	0.137152	98.0582	14.0729	71.8683	3.04275
Ile-UAU	Ile-ATA	1.12552	0.0645302	105.701	26.1125	67.6053	7.75545		Ile-UAU	Ile-ATA	1.11762	0.142669	81.7142	20.2839	67.6053	7.75545
Leu-CAA	Leu-TTG	1.09653	0.069533	102.495	20.9746	73.4828	6.33085		Leu-CAA	Leu-TTG	0.758122	0.10145	125.568	20.9746	73.4828	6.33085
Leu-GAG	Leu-CTC/CTT	0.86114	0.0708422	106.164	31.3705	62.8539	7.02986		Leu-GAG	Leu-CTC/CTT	0.855605	0.276324	89.7275	17.6526	62.8539	7.02986
Leu-UAA	Leu-TTA/G	1.09941	0.104209	87.5435	13.5941	65.5613	10.7199		Leu-UAA	Leu-TTA/G	0.707084	0.0979437	0	0	65.5613	10.7199
Leu-UAG	Leu-CTA/G	0.938778	0.172937	100.115	10.4448	72.6897	7.12811		Leu-UAG	Leu-CTA/G	0.730937	0.169161	66.2387	10.4448	72.6897	7.12811
Phe-GAA	Phe-TTC/TTT	1.06465	0.117704	129.068	19.4108	80.7313	8.43		Phe-GAA	Phe-TTC/TTT	0.762533	0.0652681	108.906	19.4108	80.7313	8.43
Pro-AGG	Pro-CCT/C	1.13545	0.00401291	53.112	5.66279	47.6413	13.5117		Pro-AGG	Pro-CCT/C	0.862547	0.195743	60.1906	18.223	47.6413	13.5117
Pro-UGG	Pro-CCA/G	1.13112	0.051719	43.1192	14.6728	49.2308	8.13955		Pro-UGG	Pro-CCA/G	0.721272	0.0812561	71.8417	8.31358	49.2308	8.13955
Trp-CCA	Trp-TGG	0.868251	0.212896	86.6972	21.7055	60.8947	7.52442		Trp-CCA	Trp-TGG	0.718103	0.341348	36.6362	21.7055	60.8947	7.52442
Tyr-GUA	Tyr-TAC/TAT	1.09325	0.0879043	45.9127	18.5436	63.7865	3.65577		Tyr-GUA	Tyr-TAC/TAT	0.827188	0.0859877	95.9597	18.5436	63.7865	3.65577
Val-AAC	Val-GTT/GTC	0.872611	0.0301832	85.5536	8.16335	70.7335	3.42205		Val-AAC	Val-GTT/GTC	0.651834	0.0571585	89.334	16.4539	70.7335	3.42205
Val-CAC	Val-GTG	0.993081	0.112443	66.5606	21.0391	78.0985	4.79368		Val-CAC	Val-GTG	0.674608	0.13268	109.858	21.0391	78.0985	4.79368
Val-UAC	Val-GTA/G	1.17423	0.0585793	117.557	31.6012	74.1586	1.21697		Val-UAC	Val-GTA/G	0.952364	0.118531	80.8781	17.7747	74.1586	1.21697
